# Bayesian analysis of GWAS summary data reveals differential signatures of natural selection across human complex traits and functional genomic categories

**DOI:** 10.1101/752527

**Authors:** Jian Zeng, Angli Xue, Longda Jiang, Luke R Lloyd-Jones, Yang Wu, Huanwei Wang, Zhili Zheng, Loic Yengo, Kathryn E Kemper, Michael E Goddard, Naomi R Wray, Peter M Visscher, Jian Yang

**Affiliations:** Institute for Molecular Bioscience, The University of Queensland, Brisbane, Queensland, Australia; Queensland Brain Institute, The University of Queensland, Brisbane, Queensland, Australia; Institute for Advanced Research, Wenzhou Medical University, Wenzhou, Zhejiang 325027, China; Faculty of Veterinary and Agricultural Science, University of Melbourne, Parkville, Victoria, Australia; Biosciences Research Division, Department of Economic Development, Jobs, Transport and Resources, Bundoora, Victoria, Australia

## Abstract

Understanding how natural selection has shaped the genetic architecture of complex traits and diseases is of importance in medical and evolutionary genetics. Bayesian methods have been developed using individual-level data to estimate multiple features of genetic architecture, including signatures of natural selection. Here, we present an enhanced method (SBayesS) that only requires GWAS summary statistics and incorporates functional genomic annotations. We analysed GWAS data with large sample sizes for 155 complex traits and detected pervasive signatures of negative selection with diverse estimates of SNP-based heritability and polygenicity. Projecting these estimates onto a map of genetic architecture obtained from evolutionary simulations revealed relatively strong natural selection on genetic variants associated with cardiorespiratory and cognitive traits and relatively small number of mutational targets for diseases. Averaging across traits, the joint distribution of SNP effect size and MAF varied across functional genomic regions (likely to be a consequence of natural selection), with enrichment in both the number of associated variants and the magnitude of effect sizes in regions such as transcriptional start sites, coding regions and 5’- and 3’-UTRs.
