## Supplementary Tables for "Bayesian analysis of GWAS summary data reveals differential signatures of natural selection across human complex traits and functional genomic categories"

### Sheet: Table S1
Supplementary Table 1: Estimation of genetic architecture parameters for 44 complex traits (including diseases) in the full UKB data.
The point estimate is the posterior mean and SE is the posterior standard error estimated from the MCMC sample.
The column of "Sample size" for a disease shows the number of cases. The total number of cases and controls is 452,272 for all of the diseases.
Category	Trait	Acronym	Sample size	SNP-based heritability		Polygenicity		S
				Estimate	SE	Estimate	SE	Estimate	SE
Anthropometric	Basal metabolic rate	BMR	339237	0.314264	0.002641	0.031123	0.00094	-0.620905	0.02562
Anthropometric	BMI	BMI	344306	0.261911	0.002448	0.044901	0.001642	-0.54613	0.030266
Anthropometric	Body fat percentage	BFP	339098	0.251427	0.002437	0.050333	0.002029	-0.553324	0.03081
Anthropometric	Hand grip strength left	HGSL	344014	0.131504	0.002107	0.033503	0.001914	-0.561274	0.044754
Anthropometric	Hand grip strength right	HGSR	344033	0.131616	0.002123	0.028676	0.001516	-0.498229	0.045086
Anthropometric	HCadjBMI	HC	344252	0.230686	0.002458	0.015811	0.000547	-0.591291	0.029426
Anthropometric	Heel BMD T-score	HBMD	196375	0.255301	0.003603	0.005795	0.000274	-0.495901	0.044105
Anthropometric	Height	Height	344664	0.545246	0.002816	0.020121	0.000449	-0.652923	0.021991
Anthropometric	Male pattern baldness	MPB	158696	0.289461	0.003643	0.003508	0.00017	-0.522194	0.049862
Anthropometric	WCadjBMI	WC	344248	0.173386	0.002311	0.014341	0.000573	-0.589885	0.03468
Anthropometric	Weight	Weight	344434	0.276269	0.002511	0.039124	0.001332	-0.562005	0.028778
Anthropometric	WHRadjBMI	WHR	344228	0.142635	0.002226	0.012009	0.000542	-0.57786	0.038481
Cardiorespiratory	Diastolic blood pressure	DBP	322683	0.140951	0.002286	0.021217	0.001031	-0.541728	0.041513
Cardiorespiratory	Forced expiratory volume in 1 second	FEV	315184	0.224908	0.002577	0.024943	0.000928	-0.601964	0.031802
Cardiorespiratory	Forced vital capacity	FVC	315012	0.250353	0.002646	0.024642	0.000868	-0.630938	0.028676
Cardiorespiratory	Peak expiratory flow	PEF	315184	0.110679	0.00224	0.016558	0.000963	-0.584616	0.047513
Cardiorespiratory	Pulse rate	PR	114849	0.13841	0.002316	0.010916	0.00054	-0.5578	0.040884
Cardiorespiratory	Systolic blood pressure	SBP	322679	0.147066	0.002319	0.019806	0.00094	-0.56032	0.039547
Cognitive	Educational attainment	EA	326945	0.182	0.002374	0.047791	0.002531	-0.596035	0.098751
Cognitive	Fluid intelligence score	FIS	113198	0.253988	0.005408	0.038404	0.003931	-0.499049	0.036366
Cognitive	Mean time to correctly identify matches	MTCIM	342712	0.072262	0.001868	0.033184	0.003738	-0.451381	0.073803
Cognitive	Neuroticism score	NS	279979	0.11807	0.002325	0.035736	0.003043	-0.423625	0.06039
Disease	Allergic rhinitis	AR	28040.9	0.0894452	0.00477731	0.004892	0.000609	-0.406967	0.099828
Disease	Asthma	Asthma	58478.8	0.142133	0.00373093	0.00595	0.000414	-0.600038	0.056947
Disease	Cancer	Cancer	65534.2	0.0391977	0.00311786	0.002663	0.000484	-0.636915	0.095941
Disease	Cardiovascular disease	CD	73856	0.0832128	0.00303842	0.010964	0.001018	-0.72455	0.070176
Disease	Dyslipidemia	Dyslp	78921.5	0.129683	0.00362914	0.003823	0.00032	-0.823631	0.047672
Disease	Hemorrhoids	Hmrr	26955.4	0.07378	0.00473773	0.009537	0.001695	-0.575232	0.122726
Disease	Hypertensive disease	HD	87650.3	0.175666	0.00334243	0.016675	0.000894	-0.645976	0.041106
Disease	Type 2 diabetes	T2D	27091.1	0.229071	0.00604767	0.009108	0.000626	-0.564156	0.050715
Disease	Varicose veins	VV	13251.6	0.172222	0.0081968	0.004956	0.000552	-0.605894	0.079365
Fertility	Age at first live birth	AFLB	125831	0.196577	0.004904	0.035328	0.004269	-0.668149	0.068359
Fertility	Age at menopause	Mnps	106965	0.096128	0.004924	0.001415	0.000199	-0.690671	0.08181
Fertility	Age menarche	Mnrch	181335	0.220783	0.003945	0.014286	0.000754	-0.564651	0.043851
Fertility	Birth weight	BW	196388	0.104607	0.003158	0.007522	0.000557	-0.517548	0.065026

### Sheet: Table S2
Supplementary Table 2: Estimation of genetic architecture parameters for 9 common diseases from published GWAS data.
The point estimate is the posterior mean and SE is the posterior standard error estimated from the MCMC sample.
Disease	Acronym	GWAS summary data set	Cases	Controls	Sample prevalence	Population prevalence	SNP-based heritability		Polygenicity		S
							Estimate	SE	Estimate	SE	Estimate	SE
Allergic Disease	AD	Ferreira et al (2017 NG)	180129	180709	0.499196	0.2	0.0803329	0.00259075	0.003733	0.000315	-0.578641	0.077194
Bipolar Disorder	BIP	PGC (2018 Cell)	20129	54065	0.271302	0.03	0.343866	0.00884021	0.029009	0.005005	-0.419813	0.107928
Breast Cancer	BC	Michailidou et al (2017 Nature)	122977	105974	0.537132	0.07	0.133757	0.00233737	0.006002	0.000333	-0.555267	0.048672
Coronary Artery Disease	CAD	van der Harst et al (2018 Circ Res)	122733	424528	0.224268	0.07	0.0713262	0.00132288	0.007143	0.000364	-0.745194	0.054268
Prostate Cancer	PC	Schumacher et al (2018 NG)	79194	61112	0.564438	0.0012	0.028421	0.00104123	0.001212	0.00014	-0.394558	0.105304
Schizophrenia	SCZ	PGC (2014 Nature)	36989	113075	0.246488	0.01	0.209976	0.00264318	0.046235	0.002977	-0.612999	0.044499
Stroke	Stroke	Malik et al (2018 NG)	40585	406111	0.090856	0.05	0.0470034	0.00259618	0.009662	0.00162	-0.666426	0.135464
Ulcerative Colitis	UC	Liu et al (2015 NG)	6968	20464	0.25401	0.005	0.198343	0.0104377	0.00307	0.000398	-0.661928	0.09035
Vitiligo	Vtlg	Jin et al (2016 NG)	4680	39586	0.105724	0.002	0.381819	0.0112929	0.007896	0.000635	-0.695957	0.067795

### Sheet: Table S3
Supplementary Table 3: Estimation of genetic architecture parameters for 110 quantitative traits from Neale Lab GWAS summary data.
Phenotype.Code	Phenotype.Description	Sample size	SNP-based heritability		Polygenicity		S
			Estimate	SE	Estimate	SE	Estimate	SE
102_irnt	Pulse rate, automated reading	340162	0.150525	0.002267	0.011243	0.000499	-0.568159	0.037491
1438_irnt	Bread intake	353030	0.050289	0.001718	0.037338	0.007541	-0.523858	0.088569
1488_irnt	Tea intake	349376	0.057043	0.00175	0.016999	0.001454	-0.377718	0.087685
20015_irnt	Sitting height	360066	0.371115	0.002596	0.018812	0.000494	-0.642804	0.024428
20150_irnt	Forced expiratory volume in 1-second (FEV1), Best measure	272338	0.225191	0.002845	0.023935	0.000949	-0.59226	0.034771
20151_irnt	Forced vital capacity (FVC), Best measure	272338	0.257092	0.002941	0.023238	0.000845	-0.625383	0.030583
20153_irnt	Forced expiratory volume in 1-second (FEV1), predicted	117241	0.459499	0.006423	0.010386	0.000448	-0.621716	0.036256
20154_irnt	Forced expiratory volume in 1-second (FEV1), predicted percentage	117241	0.210883	0.005257	0.018607	0.001449	-0.482949	0.072646
2139_irnt	Age first had sexual intercourse	317694	0.163649	0.00232	0.040835	0.002326	-0.556972	0.039926
2217_irnt	Age started wearing glasses or contact lenses	310992	0.075492	0.002077	0.014816	0.001111	-0.536009	0.064952
23098_irnt	Weight	354838	0.282064	0.002464	0.039197	0.0013	-0.561958	0.027483
23100_irnt	Whole body fat mass	354244	0.253005	0.002383	0.046341	0.001752	-0.513787	0.029975
23101_irnt	Whole body fat-free mass	354808	0.325975	0.002586	0.027797	0.00079	-0.639735	0.024014
23102_irnt	Whole body water mass	354834	0.325402	0.002609	0.028024	0.000808	-0.638205	0.024044
23104_irnt	Body mass index (BMI)	354831	0.264815	0.002405	0.047663	0.001734	-0.534679	0.02971
23106_irnt	Impedance of whole body	354795	0.278971	0.002464	0.033672	0.001078	-0.608196	0.026464
23107_irnt	Impedance of leg (right)	354817	0.260193	0.002452	0.031049	0.001018	-0.591483	0.027995
23108_irnt	Impedance of leg (left)	354811	0.259166	0.002457	0.031047	0.001015	-0.587842	0.027297
23109_irnt	Impedance of arm (right)	354792	0.253968	0.002424	0.032329	0.001088	-0.576106	0.028435
23110_irnt	Impedance of arm (left)	354807	0.254638	0.002416	0.032989	0.001109	-0.590811	0.028266
23111_irnt	Leg fat percentage (right)	354811	0.238155	0.002331	0.052752	0.00222	-0.521056	0.031338
23112_irnt	Leg fat mass (right)	354807	0.246506	0.002358	0.046862	0.001852	-0.512626	0.030208
23113_irnt	Leg fat-free mass (right)	354798	0.303674	0.002557	0.030163	0.000916	-0.627468	0.025214
23114_irnt	Leg predicted mass (right)	354798	0.303264	0.002552	0.030178	0.000899	-0.630457	0.025399
23115_irnt	Leg fat percentage (left)	354791	0.239062	0.002343	0.051396	0.00215	-0.532586	0.030725
23116_irnt	Leg fat mass (left)	354788	0.247655	0.002378	0.046011	0.001767	-0.51719	0.031436
23117_irnt	Leg fat-free mass (left)	354771	0.301626	0.00253	0.030933	0.000937	-0.623861	0.02511
23118_irnt	Leg predicted mass (left)	354766	0.301076	0.002527	0.030935	0.000944	-0.622668	0.025293
23119_irnt	Arm fat percentage (right)	354760	0.236793	0.002342	0.047839	0.001979	-0.523488	0.031055
23120_irnt	Arm fat mass (right)	354736	0.245131	0.002372	0.044285	0.001689	-0.517216	0.030877
23121_irnt	Arm fat-free mass (right)	354732	0.293071	0.002532	0.028734	0.000881	-0.63285	0.025501
23122_irnt	Arm predicted mass (right)	354726	0.292339	0.002532	0.028656	0.000879	-0.633003	0.025265
23123_irnt	Arm fat percentage (left)	354707	0.237935	0.002346	0.04813	0.001975	-0.51586	0.032107
23124_irnt	Arm fat mass (left)	354673	0.245083	0.002374	0.045123	0.00169	-0.526286	0.030064
23125_irnt	Arm fat-free mass (left)	354668	0.29094	0.002521	0.029474	0.000896	-0.629344	0.025489
23126_irnt	Arm predicted mass (left)	354653	0.290518	0.002542	0.029568	0.000893	-0.629465	0.025537
23127_irnt	Trunk fat percentage	354619	0.232997	0.002341	0.046022	0.001802	-0.541023	0.030647
23128_irnt	Trunk fat mass	354597	0.251985	0.002403	0.045288	0.001687	-0.521947	0.029687
23129_irnt	Trunk fat-free mass	354530	0.321214	0.002612	0.025034	0.000714	-0.638181	0.024652
23130_irnt	Trunk predicted mass	354494	0.319394	0.002603	0.02503	0.000731	-0.639441	0.024853
2764_irnt	Age at last live birth	131806	0.10104	0.004305	0.031949	0.01009	-0.639911	0.09872
30000_irnt	White blood cell (leukocyte) count	350470	0.19975	0.002354	0.012126	0.000453	-0.624113	0.032129
30010_irnt	Red blood cell (erythrocyte) count	350475	0.235662	0.002357	0.008862	0.000312	-0.595378	0.034001
30020_irnt	Haemoglobin concentration	350474	0.181281	0.002231	0.008227	0.000327	-0.630316	0.037455
30030_irnt	Haematocrit percentage	350475	0.17102	0.002217	0.008656	0.000344	-0.60057	0.037235
30040_irnt	Mean corpuscular volume	350473	0.258153	0.002022	0.003171	0.000122	-0.663189	0.051451
30060_irnt	Mean corpuscular haemoglobin concentration	350468	0.046806	0.00129	0.000789	8.6e-05	-0.777866	0.102167
30070_irnt	Red blood cell (erythrocyte) distribution width	350473	0.193935	0.001873	0.002572	0.000114	-0.576253	0.059497
30080_irnt	Platelet count	350474	0.281985	0.002195	0.004893	0.000164	-0.587578	0.038875
30090_irnt	Platelet crit	350471	0.244098	0.00225	0.00586	0.000208	-0.6417	0.03916
30120_irnt	Lymphocyte count	349856	0.198926	0.002333	0.010003	0.000384	-0.567447	0.03509
30130_irnt	Monocyte count	349856	0.213815	0.002094	0.004161	0.000165	-0.400067	0.046356
30140_irnt	Neutrophill count	349856	0.170417	0.00228	0.008704	0.000368	-0.659058	0.033818
30180_irnt	Lymphocyte percentage	349861	0.160303	0.002106	0.007292	0.000301	-0.584984	0.037907
30190_irnt	Monocyte percentage	349861	0.191745	0.001848	0.00262	0.000111	-0.367689	0.054894
30200_irnt	Neutrophill percentage	349861	0.147174	0.002101	0.006754	0.0003	-0.629306	0.038134
30210_irnt	Eosinophill percentage	349861	0.1945	0.002063	0.004918	0.000191	-0.60094	0.040657
30220_irnt	Basophill percentage	349861	0.042666	0.001281	0.001095	0.000102	-0.633617	0.081891
30240_irnt	Reticulocyte percentage	344728	0.192215	0.002368	0.005008	0.000238	-0.680213	0.041749
30250_irnt	Reticulocyte count	344729	0.200903	0.002401	0.006523	0.000291	-0.671115	0.03857
30280_irnt	Immature reticulocyte fraction	344728	0.129043	0.002037	0.002688	0.000162	-0.670843	0.051281
30290_irnt	High light scatter reticulocyte percentage	344729	0.207691	0.002397	0.00584	0.000254	-0.718612	0.03755
30300_irnt	High light scatter reticulocyte count	344729	0.211089	0.00243	0.006826	0.000289	-0.698724	0.036139
30510_irnt	Creatinine (enzymatic) in urine	350812	0.067141	0.001765	0.030415	0.003189	-0.422584	0.073393
30520_irnt	Potassium in urine	350053	0.04251	0.001659	0.029703	0.006325	-0.467208	0.100089
30530_irnt	Sodium in urine	350061	0.074391	0.00183	0.031785	0.003224	-0.472933	0.066857
3143_irnt	Ankle spacing width	206589	0.314182	0.003807	0.016694	0.000639	-0.630439	0.031892
3144_irnt	Heel Broadband ultrasound attenuation, direct entry	206576	0.258499	0.00345	0.006015	0.000276	-0.510359	0.043017
3147_irnt	Heel quantitative ultrasound index (QUI), direct entry	206589	0.288576	0.00358	0.006176	0.000271	-0.510201	0.042297
3148_irnt	Heel bone mineral density (BMD)	206496	0.290216	0.003573	0.006213	0.000272	-0.502677	0.042635
3761_irnt	Age hay fever, rhinitis or eczema diagnosed	72232	0.096736	0.007331	0.002597	0.00043	-0.856939	0.085882
3786_irnt	Age asthma diagnosed	36955	0.106529	0.012429	0.001216	0.000307	-0.440436	0.188935
399_irnt	Number of incorrect matches in round	360686	0.053633	0.00167	0.02736	0.003581	-0.41542	0.084655
400_irnt	Time to complete round	354739	0.091039	0.001891	0.034678	0.002918	-0.539027	0.054174
404_irnt	Duration to first press of snap-button in each round	358500	0.088923	0.001855	0.033135	0.002619	-0.454274	0.060466
4100_irnt	Ankle spacing width (left)	114630	0.312312	0.006109	0.012303	0.000683	-0.60023	0.044422
4101_irnt	Heel broadband ultrasound attenuation (left)	114625	0.23879	0.005454	0.003828	0.000268	-0.486877	0.060314
4104_irnt	Heel quantitative ultrasound index (QUI), direct entry (left)	114630	0.269213	0.005528	0.003951	0.000258	-0.500461	0.057147
4105_irnt	Heel bone mineral density (BMD) (left)	114561	0.270646	0.005598	0.003922	0.000259	-0.504383	0.056296
4106_irnt	Heel bone mineral density (BMD) T-score, automated (left)	114630	0.269237	0.005556	0.003951	0.000257	-0.500777	0.056667
4119_irnt	Ankle spacing width (right)	114614	0.307048	0.006029	0.012076	0.000686	-0.578841	0.045396
4120_irnt	Heel broadband ultrasound attenuation (right)	114609	0.236809	0.005313	0.003451	0.000242	-0.577177	0.05708
4123_irnt	Heel quantitative ultrasound index (QUI), direct entry (right)	114614	0.269386	0.005565	0.003719	0.000245	-0.547507	0.055077
4124_irnt	Heel bone mineral density (BMD) (right)	114552	0.270876	0.005453	0.003725	0.000243	-0.551945	0.054643
4125_irnt	Heel bone mineral density (BMD) T-score, automated (right)	114614	0.269351	0.005561	0.00372	0.000247	-0.543895	0.055349
48_irnt	Waist circumference	360564	0.215059	0.002245	0.043979	0.001806	-0.510772	0.033122
49_irnt	Hip circumference	360521	0.23161	0.002319	0.037573	0.00139	-0.53807	0.03045
5084_irnt	Spherical power (right)	77983	0.313164	0.008385	0.00724	0.000508	-0.559999	0.05573
5085_irnt	Spherical power (left)	77739	0.30997	0.008468	0.007021	0.000504	-0.588666	0.053971
5096_irnt	3mm weak meridian (left)	75398	0.378742	0.00838	0.005746	0.000355	-0.57727	0.05029
5097_irnt	6mm weak meridian (left)	65551	0.405895	0.009669	0.005766	0.000365	-0.60374	0.04992
5098_irnt	6mm weak meridian (right)	66256	0.410293	0.009409	0.005914	0.000365	-0.609306	0.050603
5099_irnt	3mm weak meridian (right)	75410	0.385274	0.008433	0.005867	0.000355	-0.569692	0.050755
5116_irnt	3mm cylindrical power (right)	75410	0.078918	0.006342	0.005424	0.00105	0.089424	0.262108
5119_irnt	3mm cylindrical power (left)	75398	0.078642	0.006352	0.005517	0.001087	-0.26859	0.234559
5132_irnt	3mm strong meridian (right)	75410	0.369429	0.008295	0.005581	0.000342	-0.51234	0.053584
5133_irnt	6mm strong meridian (right)	66256	0.401021	0.009435	0.005629	0.000357	-0.558466	0.054225
5134_irnt	6mm strong meridian (left)	65551	0.40247	0.009656	0.005716	0.000368	-0.553531	0.053297
5135_irnt	3mm strong meridian (left)	75398	0.362833	0.008326	0.005537	0.00035	-0.519825	0.052467
5254_irnt	Intra-ocular pressure, corneal-compensated (right)	76630	0.148523	0.007201	0.004229	0.000477	-0.536454	0.086824
5255_irnt	Intra-ocular pressure, Goldmann-correlated (right)	76630	0.211618	0.00773	0.00561	0.00051	-0.456035	0.077603
5256_irnt	Corneal hysteresis (right)	76630	0.193925	0.007151	0.00282	0.000268	-0.63715	0.070248
5257_irnt	Corneal resistance factor (right)	76630	0.252818	0.007629	0.003293	0.000265	-0.60764	0.063051
5262_irnt	Intra-ocular pressure, corneal-compensated (left)	76510	0.153127	0.007635	0.004869	0.000562	-0.596348	0.084922
5263_irnt	Intra-ocular pressure, Goldmann-correlated (left)	76510	0.224192	0.007634	0.006111	0.000513	-0.516619	0.069394
5264_irnt	Corneal hysteresis (left)	76510	0.179221	0.007216	0.002668	0.000277	-0.586688	0.074363
5265_irnt	Corneal resistance factor (left)	76510	0.243048	0.007545	0.003281	0.000269	-0.572969	0.068003
5983_irnt	ECG, heart rate	53777	0.099672	0.009636	0.003364	0.000702	-0.808447	0.11986
699_irnt	Length of time at current address	352690	0.027799	0.001563	0.016686	0.003567	-0.332155	0.192866
874_irnt	Duration of walks	308989	0.046269	0.001837	0.033185	0.008098	-0.357897	0.117395

### Sheet: Table S4
Supplementary Table 4: Estimation of genetic architecture parameters for 21 functional genomic categories from the LDSC baseline model averaged over 44 UKB complex traits and diseases.
The point estimate is the posterior mean and SE is the posterior standard error estimated from the MCMC sample.
The proportion of SNPs with nonzero effects is the polygenicity parameter pi_i specific to annotation i, and the proportion of nonzero effects is pi_i / pi where pi is the overall polygenicity.
Annotation	Number of SNPs	Fraction of SNPs	SNP-based heritability		Proportion of SNPs with nonzero effects		Proportion of nonzero effects		S
			mean	s.e.m.	mean	s.e.m.	mean	s.e.m.	mean	s.e.m.
Coding_UCSC	33338	0.033	0.0514755	0.00178309	0.0218948	0.00037094	0.0375043	0.000411872	-0.656859	0.0243266
Conserved_LindbladToh	53319	0.053	0.0730119	0.00170729	0.0214782	0.000333182	0.0577468	0.000488368	-0.639343	0.0216179
CTCF_Hoffman	27260	0.027	0.030463	0.000854169	0.020458	0.000381057	0.0281779	0.00034935	-0.62443	0.0308177
DGF_ENCODE	188706	0.188	0.222198	0.00249409	0.020705	0.000288858	0.198119	0.000852752	-0.605047	0.0125115
DHS_Trynka	254685	0.254	0.285713	0.00281026	0.0204901	0.000284966	0.263671	0.000971175	-0.6067	0.0112917
Enhancer_Hoffman	54119	0.054	0.0704394	0.00138965	0.0213468	0.000332423	0.0589633	0.000488461	-0.566134	0.0210669
FetalDHS_Trynka	132853	0.132	0.153968	0.00208152	0.0206752	0.000298049	0.139048	0.000740673	-0.594626	0.0146318
H3K27ac_Hnisz	456432	0.455	0.524373	0.00358106	0.0206222	0.000277894	0.477695	0.00109598	-0.59625	0.00868402
H3K4me1_Trynka	548165	0.546	0.612803	0.00386039	0.0204794	0.000276442	0.567896	0.00111828	-0.606861	0.00828893
H3K4me3_Trynka	165655	0.165	0.213667	0.00252598	0.0212349	0.000292593	0.17931	0.000813466	-0.582974	0.0126327
H3K9ac_Trynka	162379	0.162	0.214591	0.00256189	0.0214211	0.000293574	0.177482	0.000811865	-0.578828	0.012566
Intron_UCSC	436629	0.435	0.458916	0.00317161	0.0202011	0.000276967	0.444715	0.00103659	-0.607739	0.00896359
Promoter_UCSC	56916	0.057	0.0751326	0.00173757	0.0211877	0.000330535	0.0615727	0.000507186	-0.59537	0.0206943
Repressed_Hoffman	438171	0.437	0.366895	0.00269435	0.0189542	0.000275305	0.413085	0.00123574	-0.66154	0.0102939
SuperEnhancer_Hnisz	195544	0.195	0.24735	0.00240711	0.0211955	0.00028907	0.211556	0.000840089	-0.580523	0.0117534
TFBS_ENCODE	170829	0.17	0.207755	0.0025094	0.0208689	0.000291629	0.181175	0.000833025	-0.60562	0.0128292
Transcr_Hoffman	367588	0.366	0.404984	0.00318671	0.0204551	0.000280449	0.380609	0.00112706	-0.621511	0.00952526
TSS_Hoffman	20812	0.021	0.0344801	0.00146985	0.0224619	0.000418653	0.024169	0.000316561	-0.554864	0.0318457
UTR_3_UCSC	22031	0.022	0.0314195	0.00154427	0.0216811	0.000411238	0.024403	0.000329209	-0.617375	0.0309799
UTR_5_UCSC	9223	0.009	0.0130006	0.000868945	0.0215019	0.000543402	0.0101901	0.000211726	-0.645241	0.0460388
WeakEnhancer_Hoffman	28247	0.028	0.0359195	0.00119574	0.0211726	0.000379232	0.0303625	0.00035234	-0.596496	0.0289927

### Sheet: Table S5
Supplementary Table 5: Enrichment fold of genetic architecture parameters for 21 functional genomic categories from the LDSC baseline model averaged over 44 UKB complex traits and diseases.
The point estimate is the posterior mean and SE is the posterior standard error estimated from the MCMC sample.
Per-NZE heritability is the per-nonzero-effect heritability calculated as the SNP-based heritability divided by the number of SNPs with nonzero effects.
Annotation	Number of SNPs	Fraction of SNPs	Per-SNP heritability		Per-NZE heritability		Polygenicity		S
			mean	s.e.m.	mean	s.e.m.	mean	s.e.m.	mean	s.e.m.
Coding_UCSC	33338	0.033	1.54876	0.0536486	1.34287	0.0460091	1.12841	0.0123929	1.03977	0.0369998
Conserved_LindbladToh	53319	0.053	1.37498	0.032152	1.25825	0.0319355	1.0875	0.00919645	1.00973	0.0325196
CTCF_Hoffman	27260	0.027	1.12138	0.0314433	1.08265	0.0331798	1.03726	0.0128614	0.991136	0.046684
DGF_ENCODE	188706	0.188	1.18169	0.0132646	1.1196	0.0133181	1.05364	0.00453288	0.961796	0.0183298
DHS_Trynka	254685	0.254	1.12611	0.0110768	1.08281	0.0112416	1.03923	0.00382728	0.964622	0.0162728
Enhancer_Hoffman	54119	0.054	1.30656	0.025777	1.19029	0.0251284	1.09369	0.00905914	0.903308	0.0316195
FetalDHS_Trynka	132853	0.132	1.1633	0.0157265	1.10607	0.015788	1.05057	0.00559637	0.946229	0.021265
H3K27ac_Hnisz	456432	0.455	1.15267	0.00787344	1.096	0.00785186	1.05007	0.00241641	0.950681	0.0120687
H3K4me1_Trynka	548165	0.546	1.12199	0.00706936	1.0781	0.00708533	1.03977	0.00205318	0.967365	0.0114498
H3K4me3_Trynka	165655	0.165	1.2942	0.0153021	1.18654	0.0147095	1.0861	0.0049299	0.93145	0.0183106
H3K9ac_Trynka	162379	0.162	1.32606	0.0158311	1.20303	0.0151612	1.09674	0.0050152	0.923681	0.0182496
Intron_UCSC	436629	0.435	1.05461	0.00729159	1.03192	0.00754151	1.02198	0.00238266	0.968442	0.0124594
Promoter_UCSC	56916	0.057	1.32378	0.0306153	1.21353	0.029014	1.08486	0.00893646	0.94776	0.0308737
Repressed_Hoffman	438171	0.437	0.840257	0.00617127	0.885645	0.0067887	0.946042	0.0028287	1.05397	0.0146757
SuperEnhancer_Hnisz	195544	0.195	1.26883	0.0123468	1.16472	0.0122255	1.08522	0.00431025	0.925457	0.0169718
TFBS_ENCODE	170829	0.17	1.2203	0.0147403	1.14374	0.0144768	1.06418	0.00489262	0.960257	0.0187764
Transcr_Hoffman	367588	0.366	1.10562	0.00870243	1.06313	0.00875855	1.03908	0.00306941	0.988227	0.0136276
TSS_Hoffman	20812	0.021	1.66189	0.0708464	1.4028	0.0578119	1.16489	0.0152591	0.880595	0.048042
UTR_3_UCSC	22031	0.022	1.43006	0.0702863	1.27633	0.0602277	1.11071	0.0149845	0.98382	0.0471868
UTR_5_UCSC	9223	0.009	1.41419	0.0945235	1.26111	0.0798454	1.10847	0.0230306	1.01611	0.0711461
WeakEnhancer_Hoffman	28247	0.028	1.27672	0.0425009	1.18166	0.0435039	1.0792	0.012523	0.948067	0.0443613
